# Unraveling the Interplay of Different Traits and Parameters Related to Nitrogen Use Efficiency in Wheat: Insights for Grain Yield Influence

**DOI:** 10.1101/2023.07.03.547462

**Authors:** Gayatri, Puja Mandal, Karnam Venkatesh, Pranab Kumar Mandal

**Affiliations:** ICAR-National Institute for Plant Biotechnology, Pusa Campus, New Delhi-110012, India; Tamil Nadu Agricultural University, Coimbatore-641003, Tamil Nadu, India; ICAR-Indian Institute of Millets Research, Hyderabad-500030, Telangana, India

**Keywords:** Wheat, Nitrogen stress, Nitrogen metabolizing enzymes, Carbon metabolizing enzymes, NUE-related traits

## Abstract

Enhancing Nitrogen Use Efficiency (NUE) in wheat to optimize grain yield is a significant challenge. To address this challenge, a comprehensive study was conducted to investigate various morphological, biochemical, molecular parameters, and agronomic traits related to NUE. By examining various traits under both optimum-N (ON) and stressed-N (SN) conditions, the study explores the interrelationships among these traits, providing novel insights not previously reported. A set of 278 diverse wheat genotypes were assessed, encompassing eight NUE-related traits: Grain Yield, Biomass, Grain nitrogen, N at head, N at harvest, N-uptake, Nitrogen Uptake Efficiency, Nitrogen Utilization Efficiency, and NUE under both ON and SN conditions in the field. The findings demonstrated a significant positive correlation between grain yield and all NUE-related traits, highlighting their significance in comprehending the biological NUE of wheat plants. Notably, the study identified N-uptake and N-uptake related traits as key factors influencing the impact of soil nitrogen status on yield and associated parameters. These traits hold particular importance for selecting wheat genotypes with optimal yield and NUE in wheat cultivation. To complement the field data, representative genotypes were further subjected to a hydroponics experiment under absolute nitrogen control. This experiment provided insights into the effects of nitrogen stress on morphological parameters and the performance of eight essential nitrogen and carbon metabolizing enzymes. Correlation analysis highlighted the substantial influence of four key N-metabolizing enzymes, namely Nitrate Reductase, Glutamine Synthetase, Glutamate Oxo-Glutarate Amino Transferase, and Glutamate Dehydrogenase, on grain yield. Additionally, this study underscored the direct and indirect associations between seedling parameters and field traits, emphasizing the significance of shoot and root length parameters in nitrogen acquisition under nitrogen stress. In conclusion, these findings offer valuable insights into the intricate network of traits and parameters that influence wheat grain yield under varying nitrogen regimes. This knowledge can aid in the selection of wheat genotypes with enhanced NUE and grain yield, particularly in scenarios of reduced nitrogen application.

**Key Points:**

- A comprehensive study in field and hydroponics conditions revealed differential responses of various morphological, biochemical, molecular parameters, and agronomic traits to different nitrogen levels.
- N-uptake related traits in field condition and chlorophyll content and morphological parameters in hydroponics condition were found as essential factors contributing to variations under both optimum and stressed N conditions.
- Among the parameters observed in the seedling stage, SL and RL, along with the enzymes NR, GS, GOGAT, and GDH, demonstrated their influence on GY.
