## Supplementary.zip for "Unraveling the Interplay of Different Traits and Parameters Related to Nitrogen Use Efficiency in Wheat: Insights for Grain Yield Influence": Suppl File 3.xlsx

### Sheet: Sheet1
Supp Table 7: Mean values of the measured morphological parameters and specific enzyme activities in each of the N treatment(optimum,ON:8mM) and stress,SN:0.8mM): Means of each parameter of 17 representative wheat genotypes were calculated for both the N treatments separately. Standard deviation and standard error were calculated for each of the N treatments on the basis of their mean values.
Treatment	Genotype	PRO(Total soluble Protein content, mg/g Fresh Weight)	CHLA(Chlorophyll A content, mg/g Fresh Weight)	CHLB(Chlorophyll B content, mg/g Fresh Weight)	TCHL(Total Chlorophyll content, mg/g Fresh Weight)	CARO(Carotenoids content, mg/g Fresh Weight)	SL(Shoot length, cm)	SFW(Shoot fresh weight, mg)	SDW(Shoot dry weight, mg)	RL(Root length, cm)	RFW(Root fresh weight, mg)	RDW(Root dry weight, mg)	NR (nmoles nitrate reduced/mg protein/min)	NiR (μmoles nitrite reduced/mg protein/min)	GS (μmoles γ-glutamyl hydroxamate formed/mg protein/min )	GOGAT (change in OD/min/g protein)	GDH (change in OD/min/g protein)	CS(change in OD/min/mg protein)	ICDH (OD/min/g protein)	PK (OD/min/mg protein)
ON	1	36.5±0.46o	0.77±0.03C-H	0.18±0.01D-K	0.95±0.04D-I	0.25±0.01E-I	18.23±2.45G-J	123.83±12.75S	17±2.21NO	5.15±0.61I-K	34.27±2.47H-J	4.59±0.6H-K	53.92±2.34A	185.68±2.83C	1.38±0.92EF	8.5±0.46C-I	19±0.46C-F	0.26±0.16A	10.44±0.24B-G	0.86±0.09A
ON	2	48.57±0.49I-K	0.77±0.02C-H	0.17±0D-K	0.95±0.02D-I	0.22±0H-M	25.87±0.33AB	152.55±6.03J-P	21.8±2.34E-K	7.5±0.15D-G	44.53±1.27E-J	5.85±0.58D-I	39.58±5.32DE	93.55±1.8L-N	0.56±0.69L-Q	4.67±0.41H-K	20±0.41B-E	0.29±0.032A	5.82±0.16M-P	0.72±0.01B
ON	3	63.6±0.4CD	0.78±0.05C-H	0.17±0.01D-L	0.95±0.06D-I	0.27±0.01C-H	24.3±0.59A-E	192.7±10.59E-I	26.43±1.6B-F	7.6±0.15D-F	47.53±4.84E-I	7.98±0.31 B-E	29.47±2.59FG	96.79±2.23K-N	1.78±1.3AB	4.79±0.03H-K	14.33±0.03K-O	0.09±0.046D-G	5.44±0.32OP	0.34±0KL
ON	4	54.23±1.04F	0.74±0.05C-J	0.16±0.01F-N	0.9±0.06E-J	0.24±0.01E-K	26.43±0.54A-E	190.6±8.46G-M	22.47±0.48D-K	4.5±0.21K	56.33±1.66D-G	6.86±0.52B-F	39.05±5.11E	95.23±3.15J-M	1.62±0.45C	5.74±0.22G-K	16.67±0.22F-L	0.07±0.054E-I	6.77±0.17K-P	0.21±0NO
ON	5	63.3±1.06CD	0.82±0.07B-F	0.19±0C-G	1.01±0.07B-G	0.31±0.02BC	21.9±0.44C-G	235.25±14.4CD	25.63±1.94B-H	8.13±0.62C-E	79.07±2.95AB	10.51±1.2 A	44.21±0.88CD	143.04±0.09D-F	0.19±0.2T	11.48±1.1BC	13±1.1N-Q	0.1±0.062DE	2.87±0.31Q	0.475±0.06EF
ON	6	54.97±4.3EF	0.93±0.02C-I	0.22±0.01B	1.12±0.06B-F	0.31±0.01E-I	26.88±1.7AB	271.93±22.79AB	24.03±1.07B-J	4.75±0.14JK	55.97±1.8D-G	7.63±0.58B-D	18.72±1.8JK	59.63±2.48P	0.6±0.66K-M	4.74±0.58H-K	13.67±0.58L-O	0.07±0.026E-J	6.81±0.19K-P	0.33±0.06KL
ON	7	64.53±1.45C	0.98±0.05A	0.2±0.01B-D	1.18±0.06B	0.35±0.01AB	26.03±0.27AB	245.93±7.67BC	29.73±2.62AB	5.25±0.26I-K	41.13±4.59F-J	7.81±0.35BC	18.86±3.69JK	80.33±0.46NO	1.86±0.54A	10.43±0.43B-E	17±0.43E-J	0.05±0.026G-L	8.91±0.23E-K	0.56±0.01D
ON	8	46.07±0.97K	0.69±0.06L-O	0.15±0.01J-Q	0.8±0.07I-M	0.24±0.01K-N	21.77±0.93C-G	175.1±5.02M-Q	28.2±0.57A-E	4.43±0.49K	35.37±1.24AB	7.62±0.3F-J	40.37±0.14DE	118.43±3.4G-J	0.58±0.58K-N	21.57±2.39A	10.67±2.39P-R	0.08±0.058D-H	9.3±0.5E-I	0.42±0.01F-J
ON	9	61.47±1.34CD	0.84±0.04H-N	0.17±0.01E-M	0.93±0.09E-J	0.27±0.02G-L	23.1±0.91B-F	175±8.11F-L	23.37±3.3B-K	6.53±0.53E-I	36.67±8.57H-J	5.76±0.22E-I	19.39±0.26I-K	58.89±1.06P	0.48±0.37O-S	7.05±0.47D-K	15±0.47I-N	0.04±0.02H-L	7.14±1.12J-P	0.47±0.01E-G
ON	10	61.23±0.67CD	0.86±0.04C-H	0.22±0BC	1.07±0.05D-I	0.28±0.01F-K	27.4±0.1A-C	247.93±9.38BC	28.3±2.4A	6.27±0.23F-J	78.8±5.27AB	5.61±1I-K	24.82±0.69GH	97.19±3.74K-N	0.51±0.45N-S	6.31±0.25E-K	14±0.25L-O	0.21±0.04B	7.58±0.2I-O	0.43±0.01E-J
ON	11	47.63±0.24I-K	0.95±0.02AB	0.27±0.01A	1.35±0.1A	0.38±0.01A	24.97±1.14A-D	175.9±19.43RS	22.3±1.65D-K	6.2±0.45F-J	39.1±3G-J	9.98±0.16C-H	19.35±0.75I-K	135.5±3.66E-G	1.6±1.36C	15.3±0.11A	15.67±0.11G-M	0.09±0.029D-F	10.45±0.65B-G	0.71±0.03B
ON	12	68.43±0.97B	0.95±0.07AB	0.19±0.02C-H	1.14±0.08BC	0.31±0.01BC	20.9±0.35E-H	187.4±8.49F-K	27.83±2.62A-F	5.93±0.64G-K	48.53±6.03D-I	6.31±0.34C-H	11.93±0.47L-N	87±0.37MN	1.04±0.47G	6.79±0.09E-K	10±0.09QR	0.05±0.018G-L	7.27±0I-O	0.2±0.03NO
ON	13	60.9±0.35D	0.75±0.05C-I	0.18±0.01D-K	0.92±0.06E-I	0.27±0.01C-H	20.87±0.23E-H	196.53±9.99E-H	29.53±3.44J-N	5.3±0.66I-K	42.9±5.11F-J	5.9±0.4I-K	45.5±0.49BC	98.4±2.16K-N	0.42±0.42Q-S	9.85±0.13B-G	11±0.13P-R	0.12±0.094CD	2.61±0.52Q	0.46±0.01E-J
ON	14	52.53±0.78F-H	0.72±0.03D-L	0.16±0H-P	0.87±0.03E-J	0.23±0.01H-M	24.67±1.7A-E	297.67±4.63A	28.67±2.93M-O	4.57±0.8I-K	30.03±4.64J	8.37±0.64 B-E	27.07±0.26F-H	119.05±2.18G-J	0.81±0.73H-J	3.26±0.04K	13.33±0.04M-P	0.2±0.151b	5.68±0.06N-P	0.39±0.01G-K
ON	15	73.47±0.94A	0.69±0.01E-L	0.13±0N-R	0.82±0.01G-L	0.24±0F-K	27.6±0.46A-E	199.8±10.94I-O	25.83±1.52B-G	4.67±0.2JK	45.13±4.67E-J	6.64±0.21 B-G	32.08±1.59F	80.7±1.88NO	0.63±1.53K-N	7.56±0.3C-K	12.67±0.3N-Q	0.04±0.037I-L	5.16±0.09P	0.16±0O
ON	16	57.73±0.43E	0.52±0.02M-O	0.12±0.01Q-S	0.6±0.01M	0.2±0J-N	26.83±0.61AB	228.53±13.03C-E	26.33±2.01B-F	6.13±0.38F-J	51.1±5.84D-I	6.73±0.55B-G	22.66±0.4H-J	111.83±1.77H-L	1.66±1.84BC	5.39±0.44H-K	21.33±0.44BC	0.04±0.026I-L	7.87±0.64H-M	0.35±0.01J-L
ON	17	61.43±0.37CD	0.73±0.09C-K	0.18±0.01D-J	0.92±0.05E-J	0.28±0.01E-J	20.97±0.09E-H	161.2±11.63H-N	19.17±0.82H-M	5.93±0.43G-K	36.27±2.39H-J	6.88±0.03B-F	49.92±0.65B	105.54±1.61I-M	0.77±1.46I-K	3.62±0.36K	17.33±0.36E-I	0.06±0.05G-L	7.36±0.32I-O	0.38±0I-L
SN	1	29.26±0.44N	0.63±0.04I-O	0.15±0.01K-Q	0.77±0.05I-M	0.21±0.01I-N	18.25±1.47G-J	81.08±10.55N-Q	12.7±2.19K-N	5.23±0.49I-K	38.08±1.74IJ	4.75±0.48G-J	8.57±0.14PQ	190.76±2.12C	0.92±0.04GH	3.74±0.58K	20±0.58B-E	0.16±0.027C	12.28±0.36B	0.44±0.01E-I
SN	2	41.77±0.47L	0.73±0.03C-K	0.17±0.01D-L	0.9±0.03E-J	0.22±0I-M	17.97±0.59G-J	120.4±7.32O-R	19.2±0.67H-M	7.57±0.9D-F	52.87±7.87D-H	5.78±0.04f-j	8.61±1.09M-P	122.77±1.18G-I	0.69±0.02J-L	7.61±0.68C-K	20.67±0.68B-D	0.03±0I-L	10.92±0.79B-E	0.64±0.02C
SN	3	49.6±0.06H-J	0.68±0.05F-L	0.16±0.01G-N	0.84±0.06F-K	0.24±0.01E-J	24.1±0.4A-E	168.73±8.99G-M	23.03±1.12C-K	8±0.06C-E	60.6±6.37C-E	7.29±0.34BC	5.46±0.62O-Q	124.02±2.33G-I	1.29±0.07F	6.85±0.36E-K	18.33±0.36D-H	0.05±0.001G-L	8.4±0.33G-L	0.25±0.01MN
SN	4	54.47±0.59EF	0.51±0.03NO	0.1±0.01S	0.6±0.03M	0.16±0.01N	24.97±1.19A-D	167.4±3.47E-J	21.4±0.85F-L	7.17±0.38D-H	55.83±1.96D-G	5.66±0.2E-I	24.43±0.51G-I	102.19±4.63L-N	0.45±0P-S	5.99±0.34F-K	15.67±0.34H-N	0.05±0.003F-L	10.55±0.27B-F	0.15±0.01O
SN	5	45.23±0.23K	0.79±0.03C-G	0.19±0.01D-I	0.97±0.04C-H	0.29±0.01C-F	21.23±1.18D-H	163.4±6.52G-M	22.83±1.28D-K	9.83±0.43AB	86.57±14.19 A	7.81±0.9BC	19.72±0.13I-K	245.14±11.98A	0.2±0.01T	11.45±0.83BC	17.33±0.83E-K	0.06±0.002F-K	7.42±0.46I-O	0.85±0.02A
SN	6	46.43±1.88JK	0.77±0.04AB	0.19±0.01C-F	1.03±0.07B-D	0.25±0.01B-D	21.6±0.46C-H	149.9±7.45K-P	17.73±2.19J-N	5.65±0.09H-K	57.93±7.58D-F	6.53±0.18C-G	11.7±0.18L-N	69.12±1.6OP	0.66±0.02L-O	4.49±0.67H-K	12±0.67O-Q	0.03±0.003I-L	7.47±0.91I-O	0.37±0I-L
SN	7	52.87±1.27F-H	0.66±0.04G-M	0.14±0L-R	0.8±0.01H-L	0.23±0G-M	18.4±1.44 G-J	114.7±19.05P-S	18.7±0.29I-N	8.1±0.46C-E	80.47±1.95 AB	5±0.44G-J	16.78±0.41KL	111.93±4.14H-L	0.54±0.04M-R	10.09±0.93B-F	22.67±0.93B	0.03±0.001J-L	9.68±0.71D-H	0.23±0.01M-O
SN	8	28.07±0.2N	0.55±0.03E-L	0.14±0.01M-R	0.76±0.08H-L	0.23±0.01G-M	19.93±2.8F-I	130.9±7.27F-L	14.7±1.76M-O	6.57±0.27E-I	79.03±3.61IJ	5.26±0.88B-D	27.8±0.3F-H	218.77±11.08B	0.58±0.01L-P	11.16±1.79B-D	19.67±1.79B-E	0.06±0.002F-L	14.68±0.17A	0.82±0.02A
SN	9	53.7±0.59FG	0.64±0.05B-D	0.17±0.02E-M	0.89±0.03D-I	0.26±0.01D-I	16.67±1.42IJ	116.97±15.54O-S	19.63±0.67G-M	9.17±0.64A-C	45.73±3.75E-J	5.32±0.17F-J	16.52±0.19KL	96.08±6.6L-N	0.37±0.01S	4.2±0.31I-K	14.67±0.31J-O	0.02±0.001KL	7.65±0.52H-N	0.39±0.01H-K
SN	10	38.6±0.3LM	0.77±0.04A-C	0.17±0D-L	0.95±0.04B-E	0.24±0.01C-H	25.47±0.07A	212.1±13.96C-F	22.3±1.65A-E	8.13±0.33C-E	82.93±3.13 A	4.31±0.82C-H	9.9±0.18M-O	153.12±3.24DE	0.45±0.11P-S	8.75±2.51C-H	25.67±2.51A	0.04±0I-L	11.77±0.27BC	0.84±0.04A
SN	11	39.5±0.36LM	0.83±0.05B-E	0.19±0.02C-E	1.03±0.06B-D	0.29±0.01C-E	19.63±1F-J	83.3±0.92F-L	15.07±3.07L-O	7.83±1B-D	42.1±5.95F-J	6.36±0.96 A	12.37±0.91LM	159.88±4.71D	1.36±0.11EF	6.62±1.22E-K	13±1.22M-P	0.03±0.001I-L	11.53±2.2B-D	0.37±0.01I-L
SN	12	50.47±0.82G-I	0.6±0.03J-O	0.12±0.01P-S	0.72±0.03J-M	0.21±0.01I-N	18.8±1.45G-J	137.83±18.44L-P	19.3±2.4G-M	10.37±0.27A	80.7±1.31AB	5.71±0.65E-I	7.03±0.36N-P	115.67±8.88H-K	0.47±0.01O-S	8.19±0.2C-J	18.67±0.2D-G	0.02±0.002L	9.12±0.75E-J	0.195±0.02NO
SN	13	55.23±1.28EF	0.66±0.08G-M	0.15±0.01I-P	0.81±0.09G-L	0.25±0.01E-J	16.4±0.56IJ	116.03±6.44P-S	17.7±0.64A-C	6.93±0.27D-H	55.57±5.51D-G	4.47±0.49D-I	12.93±0.08LM	109.15±2.58H-L	0.42±0RS	3.9±0.46JK	8.33±0.46R	0.09±0.001D-F	9.34±0.31E-I	0.3±0LM
SN	14	37.13±0.47M	0.54±0.04M-O	0.13±0.01O-R	0.66±0.05K-M	0.18±0.01L-N	17.73±2.12H-J	118.73±16.86O-S	14.57±2.21A-D	4.87±0.46JK	78.27±8.87AB	7.46±0.02B	12.93±2LM	174.06±2.61D-F	0.73±0.04HI	4.61±0.06H-K	26±0.06A	0.15±0.009c	6.49±0.05L-P	0.51±0DE
SN	15	52.73±0.26F-H	0.59±0.02K-O	0.14±0M-R	0.73±0.02J-M	0.23±0H-M	24.03±0.92A	155.5±13.65D-H	21.4±1.14F-L	7.53±0.75D-F	51.6±7.62D-I	6.64±0.21B-F	7.12±0.3N-P	115.88±3.51H-K	1.53±0.05CD	7.33±0.22C-K	19±0.22C-F	0.04±0.003I-L	8.62±0.7F-K	0.22±0NO
SN	16	51.93±0.99F-H	0.49±0.01O	0.11±0 RS	0.64±0.03LM	0.18±0MN	26.7±0.81AB	202.2±17.43D-G	25.3±2.76B-I	7.1±0.35D-H	75.2±6.63A-C	4.06±1.1 B-G	4.21±0.2PQ	129.27±1.18F-H	1.84±0.02A	10.36±1.08B-E	25.33±1.08A	0.03±0.001J-L	11.83±1.07BC	0.42±0.03F-J
SN	17	55.3±0.23EF	0.74±0.04C-J	0.16±0.01G-O	0.89±0.09E-J	0.25±0.01C-G	15.77±0.38J	94.13±1.03Q-S	10.33±0.35O	7.63±0.93D-F	65.13±8.47B-D	3.86±0JK	13.37±0.16LM	110.58±5.2H-L	1.46±0.05DE	10.33±0.45AB	22.37±0.45B	0.05±0.001I-L	10.11±0.76C-G	0.41±0.01F-K
