## Supplementary.zip for "Unraveling the Interplay of Different Traits and Parameters Related to Nitrogen Use Efficiency in Wheat: Insights for Grain Yield Influence": Suppl Table 4.xlsx

### Sheet: Sheet1
Supp Table 4: Mean values of nine NUE-related traits for 278 wheat genotypes measured at field
Treatment	Genotype	GY (g/m2)	BM (g/m2)	GN (g/m2)	N at Head(g/m2)	N at Harvest (g/m2)	N-uptake (g/m2)	NUpE	NUtE	NUE
ON	1	406.4	1150	10.0223	16.7169	3.67411	13.6964	45.6548	29.6104	13.5467
ON	2	358.732	856.548	8.92301	18.0529	3.8224	12.7454	42.4847	28.431	11.9577
ON	3	530.458	1454.17	14.9472	29.136	7.07198	22.0191	73.3971	23.9993	17.6819
ON	4	450.083	1078.33	10.0385	19.7927	3.99073	14.0292	46.7641	32.1261	15.0028
ON	5	330.9	847.5	9.66002	14.104	2.91967	12.5797	41.9323	26.0944	11.03
ON	6	414.9	868.333	9.55865	18.7831	6.61965	16.1783	53.9277	26.0031	13.83
ON	7	404.333	1258.33	9.73716	26.215	6.0057	15.7429	52.4762	25.9686	13.4778
ON	8	369.65	1213.33	8.2966	19.733	4.67333	12.9699	43.2331	30.3003	12.3217
ON	9	420.583	1337.5	9.15755	22.158	6.1385	15.296	50.9868	27.5464	14.0194
ON	10	405.167	1333.33	7.24295	21.6491	5.30757	12.5505	41.8351	32.3203	13.5056
ON	11	401.03	1391.67	8.38919	28.1951	3.03925	11.4284	38.0948	35.4421	13.3677
ON	12	417.892	955	8.2432	21.1815	4.79863	13.0418	43.4728	32.1502	13.9297
ON	13	458.6	1190	13.344	20.0757	5.28961	18.6336	62.1119	24.8525	15.2867
ON	14	425.565	942.5	5.58376	21.9955	5.3618	10.9456	36.4852	39.9693	14.1855
ON	15	349.428	850	10.5138	15.9504	4.09043	14.6043	48.6809	23.9661	11.6476
ON	16	413.75	920	9.76133	20.0554	4.07872	13.8401	46.1335	29.8538	13.7917
ON	17	368.36	898.571	10.9905	14.8866	3.9899	14.9804	49.9347	24.5531	12.2787
ON	18	408.875	955	8.67592	24.296	3.66642	12.3423	41.1411	33.289	13.6292
ON	19	394.744	1113.04	7.77887	20.2988	4.47033	12.2492	40.8307	32.2669	13.1581
ON	20	312.429	758.333	8.49286	15.3011	2.86544	11.3583	37.861	27.7712	10.4143
ON	21	344.778	862.778	7.86434	17.0753	5.30907	13.1734	43.9114	26.6384	11.4926
ON	22	492.183	1151.67	8.61119	25.7748	4.85503	13.4662	44.8874	36.786	16.4061
ON	23	429.458	989.583	6.81874	18.9728	3.81054	10.6293	35.4309	40.7012	14.3153
ON	24	434.883	1091.67	9.28274	20.3737	4.91538	14.1981	47.327	30.6553	14.4961
ON	25	545.85	1365	7.87131	24.9797	5.92139	13.7927	45.9757	39.796	18.195
ON	26	407.125	1025	8.02304	16.3179	5.37434	13.3974	44.6579	30.4608	13.5708
ON	27	356.214	1054.29	7.39234	17.4968	3.38072	10.7731	35.9102	33.2951	11.8738
ON	28	399.738	1157.92	11.5535	20.441	3.69458	15.2481	50.827	27.2625	13.3246
ON	29	405.542	1017.5	9.45735	20.3704	4.48272	13.9401	46.4669	29.4898	13.5181
ON	30	285.075	1090	9.46441	18.8544	5.52717	14.9916	49.9719	19.1355	9.50249
ON	31	433.067	1333.33	11.2208	25.5746	5.36706	16.5879	55.293	27.4069	14.4356
ON	32	365.238	901.19	9.76044	18.5465	3.5728	13.3332	44.4442	27.9671	12.1746
ON	33	390.125	979.167	9.69436	21.1	4.31941	14.0138	46.7126	28.0497	13.0042
ON	34	367.513	836.111	8.25089	18.0145	3.26687	11.5178	38.3925	32.3067	12.2504
ON	35	401.807	877.791	10.0421	21.8114	3.11938	13.1615	43.8718	30.5809	13.3936
ON	36	404.7	1038.57	8.97572	18.9728	5.74542	14.7211	49.0705	27.6225	13.49
ON	37	382.871	1008.57	12.4662	20.9159	4.16098	16.6272	55.424	23.796	12.7624
ON	38	380.815	871.667	8.48228	17.2617	4.87014	13.3524	44.5081	28.5564	12.6938
ON	39	455.031	1337.89	10.2537	26.4908	6.85672	17.1104	57.0347	26.603	15.1677
ON	40	452.917	1156.67	6.24116	19.8118	5.67616	11.9173	39.7244	38.0712	15.0972
ON	41	331.547	965.476	8.37654	27.979	4.02225	12.3988	41.3293	27.0398	11.0516
ON	42	326.871	962.857	8.61238	18.5629	4.36789	12.9803	43.2676	25.2269	10.8957
ON	43	292.547	797.619	7.84748	15.9568	4.48812	12.3356	41.1187	23.7283	9.75158
ON	44	371.155	933.333	7.58438	17.0916	3.62632	11.2107	37.369	33.1423	12.3718
ON	45	406.75	1111.67	10.5569	19.0014	6.77573	17.3327	57.7755	23.4791	13.5583
ON	46	359.1	925	8.28834	16.9948	2.74951	11.0378	36.7928	33.1948	11.97
ON	47	359.092	897.321	12.4339	18.2405	3.39732	15.8313	52.7709	22.765	11.9697
ON	48	306.7	870	9.96542	17.521	4.92759	14.893	49.6434	20.7991	10.2233
ON	49	429.4	970	6.16762	24.3236	4.0408	10.2084	34.0281	42.683	14.3133
ON	50	481.945	1273.04	9.89308	23.1145	7.65659	17.5497	58.4989	27.4283	16.0648
ON	51	549.172	1308.33	1.79404	21.4518	5.06497	6.85902	22.8634	80.0025	18.3057
ON	52	416.333	986.667	2.21042	19.4181	4.35101	6.56144	21.8715	63.4041	13.8778
ON	53	588.075	1690	3.00459	31.5811	7.00158	10.0062	33.3539	61.9939	19.6025
ON	54	458.082	1142.35	2.4531	22.6023	4.14011	6.59321	21.9774	69.6598	15.2694
ON	55	462.829	1140	2.35577	22.1473	5.55348	7.90925	26.3642	60.2216	15.4276
ON	56	450.024	913.095	2.61163	19.7564	4.37852	6.99015	23.3005	64.4762	15.0008
ON	57	399.809	932.143	2.02188	18.0817	3.4497	5.47159	18.2386	75.4022	13.327
ON	58	422.917	1150	2.65626	21.823	5.23421	7.89046	26.3015	57.8312	14.0972
ON	59	400.146	963.393	2.44701	20.7183	4.65561	7.10261	23.6754	57.2433	13.3382
ON	60	601.833	1345	3.20364	27.257	4.81023	8.01387	26.7129	74.7821	20.0611
ON	61	243.138	702.652	1.18001	13.2939	2.38177	3.56178	11.8726	68.7227	8.10461
ON	62	376.65	901.667	2.65912	19.1716	4.58885	7.24797	24.1599	53.1342	12.555
ON	63	350.539	927.976	1.37668	20.9247	4.23505	5.61173	18.7058	63.0958	11.6846
ON	64	274.762	658.081	2.76174	16.3883	2.81681	5.57855	18.5952	49.6778	9.15875
ON	65	501.775	1360	2.80256	28.3639	5.34408	8.14664	27.1555	62.004	16.7258
ON	66	427.384	1186.61	2.14766	19.9852	5.50319	7.65085	25.5028	57.035	14.2461
ON	67	606.638	1807.35	2.47851	30.8141	7.2149	9.6934	32.3113	62.5791	20.2213
ON	68	409.473	1058.11	2.91133	22.3147	3.47814	6.38947	21.2982	64.0641	13.6491
ON	69	472.722	1096.97	1.80599	24.3313	5.62932	7.43531	24.7844	64.8502	15.7574
ON	70	352.35	847.715	3.81247	18.093	3.79425	7.60672	25.3557	46.3312	11.745
ON	71	488.272	1440.57	2.41932	21.5183	5.15498	7.57431	25.2477	65.4173	16.2757
ON	72	338.307	948.572	2.46168	18.1184	5.10719	7.56887	25.2296	44.7191	11.2769
ON	73	550.57	1338.07	3.40956	32.2543	5.20604	8.61561	28.7187	65.4844	18.3523
ON	74	271.202	656.832	2.56291	13.0168	2.59117	5.15408	17.1803	52.6737	9.04007
ON	75	409.542	1170.5	2.37309	19.3138	3.60662	5.97971	19.9324	68.4533	13.6514
ON	76	523.556	1501.28	2.69615	20.9354	5.21457	7.91072	26.3691	67.0385	17.4519
ON	77	465.583	1100	3.59148	24.4474	5.7406	9.33208	31.1069	50.7248	15.5194
ON	78	393.334	981.093	3.72075	19.369	4.5785	8.29925	27.6642	48.48	13.1111
ON	79	447.765	1039.39	2.06984	19.0941	3.72408	5.79392	19.3131	79.4715	14.9255
ON	80	518.315	1377.38	3.51803	16.4246	4.77197	8.29	27.6333	62.9178	17.2772
ON	81	444.467	1091.67	2.64126	18.7045	3.26147	5.90273	19.6758	75.7519	14.8156
ON	82	456.25	1035.12	2.44596	27.7146	5.04047	7.48642	24.9547	61.1255	15.2083
ON	83	475.639	1210.92	2.70134	29.3361	5.4551	8.15643	27.1881	62.3372	15.8546
ON	84	495.325	1087.5	2.24245	22.2903	4.33985	6.5823	21.941	75.1219	16.5108
ON	85	424.65	1023.33	1.85506	17.1279	3.9347	5.78976	19.2992	73.7529	14.155
ON	86	396.317	1000	2.04099	19.0149	4.61501	6.656	22.1867	60.005	13.2106
ON	87	457.5	1058.33	3.53311	23.6202	4.44552	7.97863	26.5954	57.7436	15.25
ON	88	341.837	880.159	2.79429	14.7223	5.79657	8.59086	28.6362	40.2768	11.3946
ON	89	355.708	854.167	2.51332	19.2168	3.50172	6.01504	20.0501	59.924	11.8569
ON	90	400.617	921.667	2.36761	19.7083	3.31728	5.68489	18.9496	70.4434	13.3539
ON	91	407.223	954.464	2.3046	17.9621	3.28337	5.58797	18.6266	72.855	13.5741
ON	92	535.148	1264.39	2.16561	21.8417	4.60234	6.76794	22.5598	80.4556	17.8383
ON	93	505.374	1224.17	3.08165	21.8495	4.29252	7.37416	24.5805	69.5044	16.8458
ON	94	705.868	1691.79	3.06388	37.6468	7.41486	10.4787	34.9291	67.5663	23.5289
ON	95	311.759	758.273	2.85326	19.0149	3.60064	6.4539	21.513	48.5291	10.392
ON	96	390.25	1601.67	3.13968	30.766	5.87053	9.01021	30.034	44.8591	13.0083
ON	97	320.637	876.25	2.77649	16.6433	2.49371	5.2702	17.5673	60.5331	10.6879
ON	98	303.732	783.036	2.04613	11.1561	4.53166	6.57778	21.9259	47.3993	10.1244
ON	99	350.713	963.036	1.4387	17.0043	4.44116	5.87986	19.5995	61.8043	11.6904
ON	100	308.062	836.398	2.83766	18.1524	2.93681	5.77447	19.2482	53.4013	10.2687
ON	101	394.062	988.661	2.40948	19.7203	3.64069	6.05016	20.1672	65.4361	13.1354
ON	102	340.125	862.5	2.19929	17.3986	3.85951	6.0588	20.196	56.166	11.3375
ON	103	500.814	1248.93	1.45226	27.9753	3.38422	4.83649	16.1216	89.5332	16.6938
ON	104	477.81	1153.07	3.54157	20.4603	4.71588	8.25746	27.5249	58.1928	15.927
ON	105	457.984	1028.33	1.41187	21.8227	6.48656	7.89843	26.3281	62.3213	15.2661
ON	106	401.286	1095.24	3.21556	21.5019	4.64173	7.85729	26.191	51.2866	13.3762
ON	107	346.493	1038.33	3.5498	16.3565	5.48533	9.03513	30.1171	39.8058	11.5498
ON	108	443.48	1093.9	2.54368	19.5932	4.57259	7.11628	23.7209	63.9222	14.7827
ON	109	424.947	1311.4	1.3969	27.1557	7.25374	8.65064	28.8355	51.3707	14.1649
ON	110	337.667	953.066	7.69315	13.3841	3.72486	11.418	38.06	29.6866	11.2556
ON	111	391.317	991.667	9.41245	17.9833	3.29759	12.71	42.3668	30.7813	13.0439
ON	112	413.114	1048.57	10.5909	21.5614	3.25032	13.8413	46.1375	29.8349	13.7705
ON	113	506.179	1234.29	12.7994	24.751	4.4958	17.2952	57.6507	29.7122	16.8726
ON	114	509.213	1273.15	11.4028	33.2635	4.88323	16.2861	54.2869	31.46	16.9738
ON	115	418.465	952.679	9.23362	17.656	5.13664	14.3703	47.9009	29.2821	13.9488
ON	116	526.6	1111.4	12.8789	26.1024	4.84931	17.7282	59.0942	29.7974	17.5533
ON	117	266.143	815.893	6.83201	17.964	4.71461	11.5466	38.4887	23.1358	8.87143
ON	118	373.969	1119.76	9.61152	15.6451	4.55924	14.1708	47.2359	26.4231	12.4656
ON	119	321.208	785.536	7.91478	12.6103	2.64718	10.562	35.2065	30.233	10.7069
ON	120	367.917	1266.67	8.0052	13.1368	3.89013	11.8953	39.6511	30.6453	12.2639
ON	121	627.05	1527.5	14.4569	35.0579	5.4475	19.9044	66.3482	31.5169	20.9017
ON	122	458.804	1163.21	13.1839	20.0988	5.27367	18.4576	61.5252	25.0169	15.2935
ON	123	489.809	1542.5	11.357	24.2838	5.95596	17.313	57.7099	28.4278	16.327
ON	124	439.667	1426.67	10.6354	23.7303	4.21952	14.855	49.5166	29.6013	14.6556
ON	125	370.28	1015.57	10.1593	20.6809	5.85524	16.0146	53.3819	23.1591	12.3427
ON	126	522.482	1306.79	12.7484	27.5045	4.39175	17.1401	57.1337	30.7381	17.4161
ON	127	492.398	1433.75	12.8755	27.8917	4.1812	17.0567	56.8557	29.148	16.4133
ON	128	566.969	1331.43	8.54262	25.624	5.75633	14.2989	47.6632	52.2474	18.899
ON	129	318.854	1172.41	7.38283	19.9762	4.41258	11.7954	39.318	27.1569	10.6285
ON	130	325.655	1136.4	9.29631	18.0086	2.85888	12.1552	40.5173	27.5756	10.8552
ON	131	342.617	732.143	7.2866	14.1382	2.91225	10.1988	33.9961	33.6698	11.4206
ON	132	400.914	923.036	10.3696	16.8471	4.05928	14.4289	48.0964	27.7999	13.3638
ON	133	372.065	952.47	9.11944	22.8137	3.41931	12.5388	41.7958	29.6274	12.4022
ON	134	525.845	1330.54	11.1837	23.4702	5.88899	17.0727	56.9089	30.8548	17.5282
ON	135	459.847	1211.4	9.87602	18.2306	4.03199	13.908	46.36	33.1274	15.3282
ON	136	537.542	1427.08	14.0329	26.6188	7.54158	21.5745	71.9149	25.0956	17.9181
ON	137	377.904	856.607	9.91692	17.3468	3.10167	13.0186	43.3953	29.1311	12.5968
ON	138	365.489	879.286	8.13495	19.1951	3.37698	11.5119	38.3731	32.089	12.183
ON	139	398.8	1410	10.6931	26.9402	5.71403	16.4072	54.6905	24.6678	13.2933
ON	140	383.875	1405	9.44659	24.7176	3.29078	12.7374	42.4579	30.1508	12.7958
ON	141	387.367	1275	9.34022	19.6001	4.52127	13.8615	46.205	27.9274	12.9122
ON	142	481.842	1155	10.7783	21.6839	5.30127	16.0795	53.5984	30.7907	16.0614
ON	143	371.673	998.898	11.6071	23.985	4.74986	16.357	54.5234	23.3219	12.3891
ON	144	438.686	985.714	10.3512	17.6114	4.02769	14.3789	47.9297	30.7362	14.6229
ON	145	572.446	1398.9	11.5455	26.2606	8.13351	19.679	65.5968	29.352	19.0815
ON	146	480.811	1163.07	10.0563	27.1248	6.55186	16.6082	55.3607	31.1406	16.027
ON	147	357.333	1008.33	10.2889	20.4924	3.6178	13.9067	46.3558	26.0352	11.9111
ON	148	283.902	908.898	6.64126	19.955	4.22124	10.8625	36.2083	26.1635	9.46342
ON	149	418.223	1067.35	11.8722	19.8793	5.23613	17.1083	57.0278	24.5773	13.9408
ON	150	442.239	1192.44	11.6932	26.3444	4.30936	16.0026	53.342	27.7815	14.7413
ON	151	360.797	978.065	9.48434	19.6533	5.36731	14.8516	49.5055	24.4151	12.0266
ON	152	419.521	991.667	9.69816	19.3775	4.33421	14.0324	46.7745	30.0925	13.984
ON	153	363.514	1100.57	8.70012	21.0332	3.6366	12.3367	41.1224	29.3874	12.1171
ON	154	359.733	848.899	7.48082	15.7071	3.64723	11.128	37.0935	33.1258	11.9911
ON	155	371.028	998.899	9.68473	15.3548	3.12503	12.8098	42.6992	28.9106	12.3676
ON	156	367.174	905.578	9.57945	17.3932	3.94535	13.5248	45.0827	27.1529	12.2391
ON	157	399.329	1423.04	9.49769	29.5085	4.10405	13.6017	45.3391	29.7206	13.311
ON	158	561.3	1310	12.7546	26.1889	6.13989	18.8945	62.9816	29.7472	18.71
ON	159	317.2	1120	8.454	19.9806	5.27952	13.7335	45.7784	23.0838	10.5733
ON	160	539.952	1286.38	12.0527	22.3116	4.86637	16.9191	56.397	31.9794	17.9984
ON	161	415.67	1046.25	9.30752	19.1965	3.8612	13.1687	43.8957	31.5834	13.8557
ON	162	419.425	1090	10.2022	25.1243	5.19602	15.3982	51.3275	27.5169	13.9808
ON	163	406.842	1050.54	10.525	22.8803	4.47765	15.0026	50.0088	27.4852	13.5614
ON	164	496.625	1223.88	9.9242	21.6667	4.36973	14.2939	47.6464	34.7764	16.5542
ON	165	385.575	1130.13	8.84541	20.3484	3.13803	11.9834	39.9448	32.1621	12.8525
ON	166	649.583	1418.04	16.022	28.0766	5.86677	21.8888	72.9626	29.7976	21.6528
ON	167	312.969	1115.13	6.5847	17.9834	3.66438	10.2491	34.1636	30.7779	10.4323
ON	168	456.618	1485.36	11.1864	22.906	4.66686	15.8533	52.8442	28.9238	15.2206
ON	169	391.075	1285	8.93064	18.9067	4.10787	13.0385	43.4617	30.0236	13.0358
ON	170	447.429	1344.91	10.5742	29.2447	4.24539	14.8196	49.3987	30.0959	14.9143
ON	171	356.467	868.81	8.9548	14.9613	6.9589	15.9137	53.0457	23.2072	11.8822
ON	172	451.25	1116.67	11.4914	18.0406	3.20372	14.6951	48.9836	30.6675	15.0417
ON	173	583.867	1373.89	12.8387	24.8292	4.99555	17.8342	59.4474	32.7534	19.4622
ON	174	589.977	1465.58	12.6077	23.4301	5.96174	18.5694	61.898	32.8172	19.6659
ON	175	375.6	840.178	8.57752	20.1736	4.34331	12.9208	43.0694	29.0656	12.52
ON	176	322.717	1286.61	7.85067	23.8192	3.68602	11.5367	38.4556	28.1795	10.7572
ON	177	294.189	1078.33	7.75713	20.2025	4.64531	12.4024	41.3415	23.8689	9.80629
ON	178	448.667	1545.58	10.935	24.9639	5.48883	16.4238	54.7461	27.2695	14.9556
ON	179	375.483	1245.83	10.0407	23.1487	4.97762	15.0184	50.0612	24.9797	12.5161
ON	180	361.075	1026.67	8.87314	18.2203	5.07586	13.949	46.4967	25.8961	12.0358
ON	181	481.917	1376.67	13.2228	23.8911	3.45969	16.6825	55.6084	28.8802	16.0639
ON	182	423.274	1342.64	9.99021	21.0794	5.53519	15.5254	51.7513	27.3772	14.1091
ON	183	322.006	1104.17	7.99359	16.4784	3.95405	11.9476	39.8255	27.0273	10.7335
ON	184	304.254	1199.24	7.16649	23.5961	4.44807	11.6146	38.7152	26.2035	10.1418
ON	185	328.889	1285.58	10.1733	20.7071	4.03686	14.2102	47.3672	23.7293	10.963
ON	186	320.074	1328.08	9.45852	22.2364	4.55975	14.0183	46.7276	23.5316	10.6691
ON	187	360.551	1190.57	10.968	21.4133	5.29447	16.2625	54.2083	22.2165	12.0184
ON	188	319.624	1048.89	7.69972	22.4411	3.70738	11.4071	38.0237	28.0586	10.6541
ON	189	392.034	1358.43	11.2219	22.075	4.48192	15.7038	52.3461	24.6661	13.0678
ON	190	409.95	1545	10.9039	32.0348	5.44215	16.346	54.4867	25.1444	13.665
ON	191	475.143	1586.39	12.721	24.4937	4.22863	16.9496	56.4988	28.2626	15.8381
ON	192	495.567	1153.07	10.5662	23.7253	4.33169	14.8979	49.6597	33.8159	16.5189
ON	193	370.237	1261.39	8.93005	21.6017	3.38192	12.312	41.0399	30.108	12.3412
ON	194	522.66	1576.67	14.8024	25.7995	6.95173	21.7542	72.5139	24.0647	17.422
ON	195	527.25	1825	13.0188	25.9581	5.79874	18.8175	62.725	27.8515	17.575
ON	196	412.296	1223.89	10.9238	28.8299	5.18023	16.1041	53.6802	25.7046	13.7432
ON	197	377.487	1655.57	10.0308	30.4165	16.2565	26.2873	78.2911	15.0388	12.5829
ON	198	318.627	1265.54	10.3783	24.483	4.21101	14.5894	48.6312	22.2394	10.6209
ON	199	398.25	1350	9.12065	22.0458	3.44431	12.565	41.8832	31.7256	13.275
ON	200	263.083	901.667	6.88149	16.4338	2.76846	9.64995	32.1665	27.2859	8.76944
ON	201	593.718	1613.07	14.2135	34.8756	5.99184	20.2053	67.351	29.4759	19.7906
ON	202	432.898	1000	9.68917	20.8403	3.2331	12.9223	43.0742	33.806	14.4299
ON	203	385.357	850	9.27921	14.6168	3.54239	12.8216	42.7387	30.1305	12.8452
ON	204	453.824	998.038	11.1056	19.7207	3.26483	14.3705	47.9016	32.1984	15.1275
ON	205	396.025	1110	9.39805	20.132	6.27799	15.676	52.2535	25.0543	13.2008
ON	206	554.079	1291.39	12.0147	26.1158	6.41575	18.4304	61.4348	30.1321	18.4693
ON	207	462.375	1290	11.6463	22.0253	5.58413	17.2305	57.4349	26.7867	15.4125
ON	208	501.121	1156.39	9.59053	29.7123	4.99418	14.5847	48.6157	35.192	16.704
ON	209	367.026	940	9.33567	17.4638	5.70348	15.0391	50.1305	24.4313	12.2342
ON	210	312.889	772.222	8.05765	15.5056	3.94607	12.0037	40.0124	25.9484	10.4296
ON	211	487.433	1256.67	11.1924	20.3199	3.46757	14.6599	48.8665	33.217	16.2478
ON	212	540.869	1321.43	11.818	21.9637	4.71404	16.5321	55.1069	32.9895	18.029
ON	213	382.792	943.75	9.18865	13.6105	3.38819	12.5768	41.9228	30.791	12.7597
ON	214	491.512	1138.04	13.1434	29.3933	4.1522	17.2956	57.6521	28.7213	16.3837
ON	215	490.26	1112	11.214	25.6097	4.66419	15.8782	52.9273	30.8483	16.342
ON	216	373.875	880	9.42259	17.92	3.5983	13.0209	43.403	29.0213	12.4625
ON	217	343.141	1160.54	9.44081	25.7303	6.05825	15.4991	51.6635	22.2097	11.438
ON	218	348.386	894.524	9.03306	20.7339	5.27864	14.3117	47.7057	24.2723	11.6129
ON	219	447.988	1211.67	11.3048	26.2698	4.62323	15.928	53.0933	28.3962	14.9329
ON	220	433.4	1181.43	9.55663	24.2562	4.05935	13.616	45.3866	31.7511	14.4467
ON	221	395.734	977.413	11.533	17.0641	3.94826	15.4813	51.6043	25.9352	13.1911
ON	222	391	986.667	9.26278	20.7598	3.61309	12.8759	42.9196	30.5029	13.0333
ON	223	416.417	1080	10.2499	20.6034	4.61717	14.8671	49.557	27.626	13.8806
ON	224	422.957	1081.43	10.0133	18.6154	5.74607	15.7594	52.5314	26.5486	14.0986
ON	225	447.7	1135	11.2618	26.4507	4.93842	16.2003	54.0009	27.4213	14.9233
ON	226	555.19	1172.11	14.0794	23.7578	3.14969	17.229	57.4301	32.562	18.5063
ON	227	448.485	1225.57	9.02429	27.253	5.38869	14.413	48.0432	32.3978	14.9495
ON	228	446.857	1082.74	10.298	19.5247	3.74856	14.0465	46.8218	31.8259	14.8952
ON	229	434.995	1043.04	10.0229	17.8778	5.97675	15.9996	53.332	27.338	14.4998
ON	230	466.983	1280.14	10.5873	28.4743	5.14825	15.7356	52.4519	30.5006	15.5661
ON	231	417.225	1389.17	8.97767	18.7491	4.8821	13.8598	46.1992	30.6089	13.9075
ON	232	503.627	1173.89	10.7261	21.0621	4.46356	15.1896	50.6321	33.1922	16.7876
ON	233	491.133	1071.39	10.5411	21.3411	4.18593	14.7271	49.0903	33.3387	16.3711
ON	234	570.2	1353.33	13.2597	25.7109	6.44736	19.7071	65.6902	29.2918	19.0067
ON	235	571.505	1406.39	13.2748	30.8396	7.90583	21.1806	70.602	27.0174	19.0502
ON	236	450.2	1115	10.3001	20.1236	5.00242	15.3025	51.0083	29.3425	15.0067
ON	237	470.275	1130	11.4714	24.5666	5.45393	16.9253	56.4178	27.7706	15.6758
ON	238	282.057	692.857	7.19433	8.82031	3.79576	10.9901	36.6336	26.1607	9.4019
ON	239	413.43	981.482	8.55291	22.7569	4.17536	12.7283	42.4276	33.5733	13.781
ON	240	456.118	1069.64	10.35	20.731	5.72877	16.0788	53.596	29.0117	15.2039
ON	241	404.275	1040	9.49002	21.849	4.81636	14.3064	47.6879	28.3552	13.4758
ON	242	289.652	758.036	7.06243	15.2738	3.19731	10.2597	34.1991	28.276	9.65506
ON	243	580.005	1351.39	11.8092	27.6217	7.9134	19.7226	65.7421	30.3787	19.3335
ON	244	263.243	679.857	5.95444	13.6977	3.08716	9.04161	30.1387	29.4652	8.77478
ON	245	397.914	1175.71	9.58895	23.5917	4.70521	14.2942	47.6472	28.4283	13.2638
ON	246	399.643	1046.43	9.00193	24.8338	4.72437	13.7263	45.7543	29.1662	13.3214
ON	247	396.717	1214.17	9.68822	21.6088	5.71033	15.3986	51.3285	25.6934	13.2239
ON	248	396.775	1210	9.3696	22.5141	4.25098	13.6206	45.4019	29.5497	13.2258
ON	249	370.841	930	10.0046	20.6603	4.10812	14.1127	47.0423	26.6257	12.3614
ON	250	393.3	1161.67	9.51251	22.1957	4.09684	13.6094	45.3645	28.7236	13.11
ON	251	363.94	1000	8.43201	21.3048	5.1753	13.6073	45.3577	26.6591	12.1313
ON	252	427.667	1053.07	11.1512	19.5823	4.85211	16.0033	53.3444	26.9855	14.2556
ON	253	381.652	889.108	9.07881	18.6914	4.67201	13.7508	45.8361	27.5895	12.7218
ON	254	378.033	903.037	10.9264	16.993	4.32314	15.2496	50.8319	25.0393	12.6011
ON	255	446.302	1073.89	8.94377	22.7099	4.71538	13.6592	45.5305	34.4296	14.8767
ON	256	355.478	832.821	10.4507	15.8832	2.4407	12.8914	42.9712	28.3215	11.8493
ON	257	418.475	1273.04	12.5026	19.0598	4.70731	17.2099	57.3664	24.4158	13.9492
ON	258	339.312	901.285	9.54029	14.3243	3.65445	13.1947	43.9825	25.7178	11.3104
ON	259	463.64	1053.07	12.3266	21.4814	4.1881	16.5147	55.0489	28.1664	15.4547
ON	260	330.533	888.095	8.40614	16.111	5.20526	13.6114	45.3713	24.3304	11.0178
ON	261	372.117	1090.57	9.51311	25.41	4.41549	13.9286	46.4287	26.8877	12.4039
ON	262	357.202	1150	10.7084	20.6373	5.37379	16.0821	53.6071	22.9366	11.9067
ON	263	429.917	1162.5	12.1948	24.3755	3.66217	15.8569	52.8564	27.1519	14.3306
ON	264	459.375	1189.17	11.0578	26.8693	4.74917	15.807	52.69	29.2645	15.3125
ON	265	446.011	1164.86	11.5982	25.0922	5.22382	16.822	56.0735	26.507	14.867
ON	266	407.273	1176.16	10.6021	25.844	3.99135	14.5935	48.645	28.8379	13.5758
ON	267	395.133	938.333	9.3462	21.2962	4.87952	14.2257	47.4191	27.987	13.1711
ON	268	472.119	1276.39	9.9105	23.9732	5.10541	15.0159	50.053	32.7904	15.7373
ON	269	580.575	1328.04	13.7438	25.2901	6.28828	20.0321	66.7735	28.9604	19.3525
ON	270	462.77	1156.39	9.16568	21.443	3.64742	12.8131	42.7103	37.3515	15.4257
ON	271	265.144	858.036	9.28831	16.7294	3.10778	12.3961	41.3203	23.1117	8.83814
ON	272	412.514	1134.76	11.2855	23.7774	5.24549	16.531	55.1032	24.9755	13.7505
ON	273	437.583	919.524	10.7524	15.7867	3.4986	14.251	47.5033	30.7841	14.5861
ON	274	387.205	971.82	10.0298	19.7902	4.60972	14.6396	48.7986	26.3454	12.9068
ON	275	482.676	1103.89	9.93311	19.2383	6.20609	16.1392	53.7973	30.9945	16.0892
ON	276	597.703	1396.39	12.3169	26.0524	4.44104	16.758	55.8599	37.7306	19.9234
ON	277	368.457	1158.93	8.82303	21.0747	4.95075	13.7738	45.9126	26.7159	12.2819
ON	278	565.219	1351.39	11.779	22.8605	7.50927	19.2883	64.2944	31.2826	18.8406
SN	1	158.695	516.667	2.45003	5.40001	1.43969	3.88972	38.8972	40.8819	15.8695
SN	2	221.207	571.168	3.02654	8.23885	1.3625	4.38903	43.8903	52.5671	22.1207
SN	3	276.717	682.362	4.52545	9.44244	2.07001	6.59547	65.9547	43.717	27.6717
SN	4	109.389	303.612	2.15239	3.00277	0.780697	2.93309	29.3309	38.6483	10.9389
SN	5	103.762	372.418	2.1428	3.77789	0.958961	3.10176	31.0176	34.5821	10.3762
SN	6	143.835	357.362	2.6122	3.84138	0.848618	3.46082	34.6082	42.0774	14.3835
SN	7	189.094	556.25	3.05088	7.20544	1.6932	4.74408	47.4408	39.8411	18.9094
SN	8	144.375	391.168	2.52626	4.46622	1.11138	3.63764	36.3764	39.4348	14.4375
SN	9	160.644	476.112	2.70009	5.74589	1.74664	4.44673	44.4673	36.501	16.0644
SN	10	160.641	513.612	3.05762	5.78234	1.57011	4.62773	46.2773	36.5171	16.0641
SN	11	153.282	683.333	3.18792	7.53608	1.66358	4.8515	48.515	32.2856	15.3282
SN	12	127.266	397.418	2.7537	4.3188	1.23068	3.98438	39.8438	33.8846	12.7266
SN	13	120.498	347.362	2.30308	3.19809	1.07678	3.37985	33.7985	36.4713	12.0498
SN	14	138.07	357.362	2.47388	3.93164	0.885144	3.35903	33.5903	42.133	13.807
SN	15	158.004	419.862	3.33724	7.34769	1.25872	4.59595	45.9595	35.1215	15.8004
SN	16	160.167	416.667	2.64887	5.28252	0.9671	3.61597	36.1597	44.2996	16.0167
SN	17	143.523	362.5	2.15887	4.17414	1.00942	3.16829	31.6829	45.3852	14.3522
SN	18	172.25	437.5	2.93542	4.94794	1.33185	4.26727	42.6727	40.6735	17.225
SN	19	169.775	527.5	3.22073	5.8239	1.58017	4.8009	48.009	35.3064	16.9775
SN	20	124.792	300	1.92175	3.1646	0.7595	2.68125	26.8125	47.0645	12.4792
SN	21	180.375	435	3.20715	4.57064	1.39684	4.60399	46.0399	39.149	18.0375
SN	22	165.114	476.47	3.13147	4.48296	1.29517	4.42664	44.2664	38.9715	16.5114
SN	23	195.083	504.167	3.51459	5.30079	1.37793	4.89252	48.9252	39.7306	19.5083
SN	24	96.9054	391.667	1.79399	4.49927	1.07055	2.86454	28.6454	34.6187	9.69054
SN	25	198.152	450	3.05597	4.9104	1.0962	4.15217	41.5217	48.1104	19.8152
SN	26	140.667	416.667	2.26105	4.50895	1.23442	3.49547	34.9547	40.1595	14.0667
SN	27	132.981	416.667	1.54042	4.20412	1.1969	2.73732	27.3732	52.135	13.2981
SN	28	160.295	472.418	2.18005	4.83206	1.29073	3.47078	34.7078	47.3297	16.0295
SN	29	145.542	404.167	2.55829	4.81623	1.43093	3.98922	39.8922	36.5029	14.5542
SN	30	170.42	634.918	2.91212	6.42645	1.87419	4.7863	47.863	35.8219	17.042
SN	31	139.75	404.167	2.33099	4.70626	0.982017	3.31301	33.1301	42.1511	13.975
SN	32	153.375	537.5	2.69395	7.99127	1.67613	4.37008	43.7008	35.0896	15.3375
SN	33	169.625	437.5	2.87981	4.74374	1.39691	4.27672	42.7672	39.698	16.9625
SN	34	177.25	450	2.82955	4.12005	1.25355	4.0831	40.831	43.6291	17.725
SN	35	173.583	362.5	2.80706	3.48541	1.17277	3.97984	39.7984	43.1146	17.3583
SN	36	207.725	607.362	3.2411	5.91716	1.60391	4.84501	48.4501	43.123	20.7725
SN	37	116.375	366.667	1.81991	4.49242	1.12117	2.94108	29.4108	39.7759	11.6375
SN	38	143	395.833	2.58358	4.0575	1.17755	3.76113	37.6113	37.9548	14.3
SN	39	240.333	622.418	3.90255	6.19259	1.35068	5.25323	52.5323	46.1915	24.0333
SN	40	121.523	337.5	2.41623	3.93576	1.12461	3.54084	35.4084	35.5926	12.1523
SN	41	182.467	438.333	2.7125	5.44637	1.05798	3.77048	37.7048	48.16	18.2467
SN	42	151.625	380	2.43595	4.00975	1.26724	3.70319	37.0319	41.0847	15.1625
SN	43	152.025	447.5	2.57213	4.88845	1.20549	3.77763	37.7763	40.2762	15.2025
SN	44	180.375	497.5	2.80095	5.34349	1.52104	4.32198	43.2198	41.5949	18.0375
SN	45	101.625	337.5	1.75697	4.29761	1.17954	2.9365	29.365	34.6418	10.1625
SN	46	120.875	329.167	2.0757	3.24124	1.043	3.1187	31.187	38.5291	12.0875
SN	47	122.875	316.667	1.92716	3.49627	0.966433	2.89359	28.9359	42.4996	12.2875
SN	48	173.125	450	2.66967	5.20061	1.25985	3.92952	39.2952	44.1988	17.3125
SN	49	160.225	400.357	2.59838	4.06028	1.05824	3.65663	36.5663	44.5685	16.0225
SN	50	157.597	536.667	3.64861	7.07871	1.59647	5.24509	52.4509	30.6615	15.7597
SN	51	168.875	450	2.68408	5.44878	1.37479	4.05887	40.5887	41.7628	16.8875
SN	52	150.283	391.667	2.57919	4.7831	1.2207	3.79989	37.9989	40.1861	15.0283
SN	53	212.9	592.5	4.10175	6.36818	1.56308	5.66483	56.6483	37.6937	21.29
SN	54	172.571	447.619	2.9982	5.22754	1.51271	4.51091	45.1091	38.2469	17.2571
SN	55	194.058	353.668	2.43491	4.42811	1.13364	3.56855	35.6855	60.9254	19.4057
SN	56	260.333	583.333	3.94992	7.87512	1.86365	5.81357	58.1357	44.6957	26.0333
SN	57	204.292	558.333	3.39111	5.00774	1.6127	5.00381	50.0381	40.8024	20.4292
SN	58	144.542	408.333	2.23936	4.28416	1.11282	3.35218	33.5218	43.2787	14.4542
SN	59	144.784	432.5	2.01471	4.68622	1.28137	3.29609	32.9609	44.7854	14.4784
SN	60	192.875	454.167	3.51654	6.1658	1.26435	4.78089	47.8089	40.4671	19.2875
SN	61	109.553	316.375	1.76232	3.10852	0.869513	2.63183	26.3183	41.6145	10.9553
SN	62	194.042	495.833	3.03183	5.27804	1.38113	4.41296	44.1296	44.0191	19.4042
SN	63	146.752	575.641	2.77299	5.91161	1.55058	4.32356	43.2356	35.6037	14.6753
SN	64	138.063	347.778	2.07825	3.95533	1.18026	3.25851	32.5851	43.3528	13.8063
SN	65	166.375	500	2.98504	4.58573	1.41462	4.39967	43.9967	37.7508	16.6375
SN	66	159.283	443.333	2.73368	4.92904	1.21654	3.95022	39.5022	40.3857	15.9283
SN	67	169.616	515.833	2.21171	6.0231	1.46199	3.6737	36.737	51.9907	16.9616
SN	68	236.25	600	3.44722	6.559	1.7036	5.15082	51.5082	45.8647	23.625
SN	69	174.756	423.333	2.52442	4.33368	1.28522	3.80963	38.0963	48.622	17.4756
SN	70	223.789	595.357	3.48079	6.06663	1.7811	5.26189	52.6189	42.2408	22.3789
SN	71	182.691	285.417	2.39534	2.78967	0.778944	3.17428	31.7428	58.7242	18.2691
SN	72	130.229	430.357	2.60037	5.0367	1.33582	3.93619	39.3619	33.2446	13.0229
SN	73	184.357	473.214	2.76431	5.30274	1.05497	3.81929	38.1929	48.322	18.4357
SN	74	74.0821	200.297	1.22008	2.44403	0.501157	1.72124	17.2124	43.5655	7.40821
SN	75	154.302	407.292	2.56795	4.9507	1.11936	3.68731	36.8731	42.0514	15.4302
SN	76	142	438.69	3.10866	4.85124	1.15769	4.26635	42.6635	35.944	14.2
SN	77	142.955	434.615	2.26661	5.2354	1.37248	3.63909	36.3909	39.7803	14.2955
SN	78	184.136	382.361	3.41782	3.82582	1.00951	4.42733	44.2733	42.139	18.4136
SN	79	148.055	423.611	2.69107	5.27382	1.24802	3.93909	39.3909	37.9555	14.8055
SN	80	178.572	358.333	1.75814	3.83318	1.03334	2.79148	27.9148	83.8715	17.8572
SN	81	102.693	363.611	2.2761	4.37805	1.06951	3.34561	33.4561	32.5315	10.2693
SN	82	178.233	452.083	2.57101	4.53826	1.21545	3.78646	37.8646	47.421	17.8233
SN	83	160.833	408.333	2.58198	4.32682	1.08808	3.67005	36.7005	43.8416	16.0833
SN	84	137.502	425	2.65012	4.95265	1.02337	3.6735	36.735	37.7773	13.7502
SN	85	205.578	445.22	3.13196	3.92106	1.21817	4.35012	43.5012	50.9778	20.5578
SN	86	123.677	422.115	1.48773	4.50949	1.42523	2.91296	29.1296	44.5384	12.3677
SN	87	86.1558	313.636	1.47559	4.25948	1.03366	2.50925	25.0925	34.2216	8.61558
SN	88	207.917	570.833	3.29688	7.47112	1.67833	4.97521	49.7521	41.8659	20.7917
SN	89	132.243	322.5	1.94742	3.46993	0.82983	2.77725	27.7725	47.761	13.2243
SN	90	171.615	441.667	2.38667	5.01728	1.11933	3.506	35.06	53.0122	17.1615
SN	91	131.487	379.63	2.23886	4.92014	1.21407	3.45293	34.5293	38.2131	13.1487
SN	92	103	300	1.66873	3.9308	0.8514	2.52013	25.2013	40.909	10.3
SN	93	84.75	247.917	1.41392	2.63344	0.641746	2.05566	20.5566	41.2925	8.475
SN	94	199	495.833	3.24309	4.90192	1.47241	4.7155	47.155	42.3356	19.9
SN	95	225.812	615.625	3.86523	7.20945	2.75349	6.61872	66.1872	34.8586	22.5813
SN	96	146.925	432.361	2.55266	4.33897	0.898263	3.45092	34.5092	42.9124	14.6925
SN	97	144.984	350	1.93921	3.50098	0.780087	2.7193	27.193	56.758	14.4984
SN	98	169	462.5	2.58019	5.59455	1.17663	3.75681	37.5681	45.1663	16.9
SN	99	196.917	487.5	3.2677	5.25658	1.31984	4.58754	45.8754	43.1487	19.6917
SN	100	178.625	437.5	3.08614	4.83137	1.07025	4.15639	41.5639	43.0021	17.8625
SN	101	167	508.333	3.26893	4.8749	1.2055	4.47443	44.7443	37.3106	16.7
SN	102	198.966	461.111	3.10076	5.35294	1.56499	4.66575	46.6575	43.45	19.8966
SN	103	188	433.333	2.87068	3.41895	1.32262	4.1933	41.933	44.8381	18.8
SN	104	172.156	405.833	2.78405	4.90187	0.864835	3.64889	36.4889	49.3631	17.2156
SN	105	134.779	442.361	2.76777	5.61581	1.03117	3.79894	37.9894	36.5033	13.4779
SN	106	181.417	482.72	2.96699	4.91587	1.41797	4.38496	43.8496	41.5427	18.1417
SN	107	137.783	406.667	2.15589	5.31356	0.91756	3.07345	30.7345	44.8156	13.7783
SN	108	147	405	2.24473	4.41382	1.08672	3.33145	33.3145	43.9533	14.7
SN	109	135.848	376.47	1.93726	3.7362	1.30758	3.24484	32.4484	44.335	13.5848
SN	110	169.537	494.861	2.97572	6.75103	1.23008	4.20581	42.0581	41.5829	16.9537
SN	111	180.318	463.043	2.624	5.28295	1.35994	3.98394	39.8394	47.2747	18.0318
SN	112	200.852	645.221	3.1116	6.49998	1.86239	4.97398	49.7398	41.8169	20.0852
SN	113	108.95	342.5	1.85507	4.05862	0.919585	2.77465	27.7465	39.6223	10.895
SN	114	245.55	672.418	3.59412	9.06457	1.46314	5.05726	50.5726	50.068	24.555
SN	115	157.292	393.333	2.70339	5.53638	1.17152	3.87491	38.7491	40.6318	15.7292
SN	116	241.746	612.731	3.60445	8.2211	1.86062	5.46507	54.6507	45.544	24.1746
SN	117	209.552	857.712	2.61293	10.1363	2.64066	5.25359	52.5359	42.1	20.9552
SN	118	123.292	247.373	2.22613	2.26495	0.695332	2.92146	29.2146	42.3098	12.3292
SN	119	150.304	408.333	4.50456	4.37697	1.2557	5.76026	57.6026	30.0798	15.0304
SN	120	121.15	412.5	2.09482	4.38339	0.995138	3.08995	30.8995	39.4548	12.115
SN	121	194.875	508.333	3.42067	7.07693	1.38967	4.81033	48.1033	40.5234	19.4875
SN	122	110.385	380	2.09182	3.50449	1.43153	3.52335	35.2335	31.7599	11.0385
SN	123	144.769	651.462	3.24384	5.90999	1.78181	5.02564	50.2564	29.9506	14.4769
SN	124	218.847	726.462	3.84293	6.57801	1.73148	5.57441	55.7441	39.1129	21.8847
SN	125	155.642	376.123	3.15559	4.78059	1.16064	4.31622	43.1622	37.2748	15.5642
SN	126	147.866	288.622	2.11126	3.47212	0.93155	3.04281	30.4281	51.3851	14.7866
SN	127	212.993	475	3.01153	5.45148	1.00562	4.01716	40.1716	59.0082	21.2993
SN	128	162.505	368.333	2.29202	4.36073	0.984808	3.27683	32.7683	51.3787	16.2505
SN	129	178.55	507.5	2.42652	6.26613	1.31605	3.74256	37.4256	48.0125	17.855
SN	130	162.059	478.963	2.41909	5.07957	1.13775	3.55684	35.5684	46.2625	16.2059
SN	131	146.222	389.872	3.07644	4.13277	0.986856	4.0633	40.633	37.4776	14.6222
SN	132	191.525	340	2.71208	3.20265	0.89767	3.60975	36.0975	56.1348	19.1525
SN	133	155.5	412.5	2.7878	4.48106	1.48517	4.27298	42.7298	36.6637	15.55
SN	134	185.458	529.167	2.89893	6.58269	1.50092	4.39985	43.9985	41.991	18.5458
SN	135	134.369	422.371	2.53774	3.89809	1.1132	3.65094	36.5094	37.9015	13.4369
SN	136	183.191	622.416	4.01183	8.29267	1.73464	5.74647	57.4647	32.3168	18.3191
SN	137	185.73	570.213	3.52908	5.52367	1.50914	5.03823	50.3823	38.0075	18.573
SN	138	169.425	477.5	2.87962	6.03094	1.7714	4.65102	46.5102	36.0335	16.9425
SN	139	179.305	741.166	2.69041	6.92373	1.85981	4.55022	45.5022	42.0064	17.9305
SN	140	215.18	728.667	3.32596	6.36623	1.69639	5.02235	50.2235	43.697	21.518
SN	141	133.688	431.12	2.31199	3.87299	1.02761	3.3396	33.396	40.8328	13.3687
SN	142	175.31	482.37	2.88452	5.35063	1.34787	4.23239	42.3239	43.1128	17.531
SN	143	99.1829	416.667	1.84809	3.67305	1.086	2.93409	29.3409	34.8785	9.91829
SN	144	162.417	408.333	2.62138	4.84005	0.919129	3.54051	35.4051	45.9187	16.2417
SN	145	161.333	400	2.43816	5.02115	0.906325	3.34448	33.4448	49.7135	16.1333
SN	146	100.808	362.5	2.00047	4.69366	1.24539	3.24586	32.4586	31.8091	10.0808
SN	147	160.886	412.5	2.41768	4.0389	1.46231	3.87999	38.7999	42.5539	16.0886
SN	148	198.573	422.986	3.28159	3.10547	1.50108	4.78267	47.8267	43.0441	19.8573
SN	149	163.5	433.333	2.48412	5.32513	1.48288	3.96701	39.6701	41.1894	16.35
SN	150	216.458	508.333	3.38556	5.47155	1.36497	4.75053	47.5053	45.8303	21.6458
SN	151	106.302	316.667	1.82646	3.3718	1.01248	2.83894	28.3894	37.6569	10.6302
SN	152	133.417	366.667	2.32296	4.07887	1.27732	3.60028	36.0028	37.3349	13.3417
SN	153	127.6	487.37	2.26226	3.48996	1.34432	3.60658	36.0658	35.2037	12.76
SN	154	155.25	362.5	2.56249	4.04038	1.00061	3.5631	35.631	43.5686	15.525
SN	155	188.877	551.119	2.99785	6.37648	1.67494	4.67279	46.7279	41.8626	18.8878
SN	156	178.18	307.369	2.37223	4.03831	1.01558	3.3878	33.878	54.7636	17.818
SN	157	221.42	569.868	4.03826	6.5046	1.70436	5.74262	57.4262	38.4849	22.142
SN	158	250.884	439.915	2.97661	5.57338	1.23091	4.20752	42.0752	82.2637	25.0884
SN	159	185.541	557.367	2.91058	6.31513	1.77912	4.6897	46.897	39.6657	18.5541
SN	160	155	483.333	2.59608	6.38733	1.20495	3.80103	38.0103	40.9429	15.5
SN	161	178.924	542.415	2.56208	6.59755	1.87123	4.43331	44.3331	40.878	17.8924
SN	162	95.2887	425	1.80341	4.33845	1.35837	3.16179	31.6179	30.49	9.52888
SN	163	139.349	460	2.7531	6.82204	1.52064	4.27374	42.7374	33.0585	13.9349
SN	164	124.972	307.367	2.20241	3.35098	0.825298	3.02771	30.2771	41.8544	12.4972
SN	165	178.845	538.968	3.44103	6.07303	1.58619	5.02722	50.2722	35.754	17.8845
SN	166	206.967	581.117	5.03676	4.54369	1.71432	6.75108	67.5108	32.5685	20.6967
SN	167	163.153	466.667	2.51781	4.59816	1.06516	3.58297	35.8297	46.5385	16.3153
SN	168	115.433	310	1.87498	3.0179	0.8015	2.67648	26.7648	43.1663	11.5433
SN	169	183.917	570.218	2.67264	5.53202	1.3582	4.03084	40.3084	45.7663	18.3917
SN	170	147.633	451.667	2.38971	4.60034	1.36006	3.74977	37.4977	39.5907	14.7633
SN	171	121.606	398.665	1.76898	4.3042	1.17237	2.94135	29.4135	41.5298	12.1606
SN	172	134.625	345.833	2.59354	3.7332	0.946692	3.54023	35.4023	37.9682	13.4625
SN	173	169.25	440.625	3.03111	4.82936	1.69936	4.73047	47.3047	35.8423	16.925
SN	174	116.525	407.367	2.61991	3.86813	1.1892	3.8091	38.091	32.7671	11.6525
SN	175	131.417	400	2.04046	5.33405	1.0644	3.10486	31.0486	42.6589	13.1417
SN	176	205.195	715.218	3.21176	6.41791	1.49023	4.70199	47.0199	46.3343	20.5195
SN	177	176.494	460.714	3.53401	5.70053	1.16839	4.70241	47.0241	37.5362	17.6494
SN	178	166.167	412.5	2.63723	4.48473	1.15959	3.79682	37.9682	44.6385	16.6167
SN	179	98.6383	445.218	2.02042	4.47246	1.21933	3.23975	32.3975	31.4115	9.86383
SN	180	136.125	491.667	2.25913	4.73785	1.21744	3.47657	34.7657	39.1054	13.6125
SN	181	184.325	646.165	3.46334	7.49272	1.83448	5.29783	52.9783	34.7886	18.4325
SN	182	154.832	497.416	2.54754	5.28442	1.39319	3.94073	39.4073	39.827	15.4832
SN	183	152.5	547.416	2.66131	5.54682	1.27638	3.93769	39.3769	38.7436	15.25
SN	184	123.875	478.333	2.04304	5.46994	1.44671	3.48975	34.8975	35.5232	12.3875
SN	185	156.208	525	2.47551	5.73414	1.16738	3.64289	36.4289	43.4612	15.6208
SN	186	203.582	554.167	2.30577	3.54123	1.28486	3.59063	35.9063	61.0662	20.3582
SN	187	127.5	445	2.24698	4.09451	1.17787	3.42485	34.2485	37.225	12.75
SN	188	184.897	545.218	2.79377	5.77708	1.50548	4.29924	42.9924	43.2425	18.4897
SN	189	155.333	462.5	2.73366	4.53959	1.03076	3.76442	37.6442	41.12	15.5333
SN	190	166.3	509.866	2.56771	4.17539	1.49854	4.06625	40.6625	40.8915	16.63
SN	191	229.081	588.616	3.08092	5.92835	1.58262	4.66354	46.6354	51.479	22.9081
SN	192	81.0696	303.615	2.04083	3.59076	0.953415	2.99425	29.9425	29.8206	8.10696
SN	193	140.142	513.333	2.44921	5.87864	1.22022	3.66943	36.6943	38.2831	14.0142
SN	194	177.832	554.167	3.899	5.55841	1.29388	5.19288	51.9288	34.7157	17.7832
SN	195	163.018	700	3.20682	7.68085	1.73585	4.94267	49.4267	32.6681	16.3018
SN	196	180.667	459.916	3.69389	4.66803	1.31045	5.00433	50.0433	36.0842	18.0667
SN	197	150.475	590	2.57892	5.51879	1.6347	4.21362	42.1362	35.7284	15.0475
SN	198	151.192	485.223	3.34076	3.8089	1.54709	4.88785	48.8785	31.4737	15.1192
SN	199	162.417	426.115	2.60034	3.74608	1.2545	3.85484	38.5484	42.2948	16.2417
SN	200	147.464	426.468	5.51306	5.07168	0.981462	6.49452	64.9452	26.7924	14.7464
SN	201	141.082	447.417	2.74052	4.99174	1.08781	3.82832	38.2832	37.6496	14.1082
SN	202	164.395	427.5	3.04135	4.59402	1.16728	4.20864	42.0864	39.3675	16.4395
SN	203	218.792	570.218	3.68649	6.62331	1.72412	5.41061	54.1061	40.2833	21.8792
SN	204	154.125	425	2.40531	5.24065	1.14647	3.55178	35.5178	43.4265	15.4125
SN	205	183.142	470.833	2.81737	5.60382	1.41727	4.23464	42.3464	43.2591	18.3142
SN	206	146.89	347.365	2.61986	4.46734	0.914804	3.53466	35.3466	41.9293	14.689
SN	207	184.863	352.365	3.30523	3.53689	1.00548	4.31071	43.1071	43.7352	18.4863
SN	208	213.917	554.167	3.70811	7.52396	1.68105	5.38916	53.8916	39.5365	21.3917
SN	209	108.811	340	2.4909	3.64555	0.90093	3.39183	33.9183	33.4734	10.8811
SN	210	159.906	404.167	2.119	4.89852	1.31792	3.43691	34.3691	49.7976	15.9906
SN	211	157.25	359.917	2.98622	4.1758	0.965311	3.95153	39.5153	40.5029	15.725
SN	212	152.834	337.5	2.16168	4.98539	0.880683	3.04236	30.4236	51.0635	15.2834
SN	213	159.521	437.5	3.15041	4.6055	1.36151	4.51192	45.1192	36.1026	15.9521
SN	214	126.292	412.5	2.35678	3.98383	1.20175	3.55853	35.5853	36.0094	12.6292
SN	215	202.657	320.218	2.88617	3.49663	1.08233	3.9685	39.685	51.7914	20.2658
SN	216	181.833	545.833	3.21489	5.90826	1.47034	4.68523	46.8523	39.0423	18.1833
SN	217	164.571	476.115	3.31184	5.30471	1.35032	4.66215	46.6215	35.8904	16.4571
SN	218	188.91	501.468	2.9179	5.68979	1.37886	4.29676	42.9676	45.6145	18.891
SN	219	176.417	500	2.97603	6.1553	1.34185	4.31788	43.1788	41.054	17.6417
SN	220	201.399	382.364	2.78769	3.66333	0.949639	3.73732	37.3732	56.6696	20.1399
SN	221	211.2	500.219	3.68933	5.08693	1.54338	5.23271	52.3271	40.3652	21.12
SN	222	177.875	483.333	2.82697	5.35457	1.27898	4.10596	41.0596	43.6255	17.7875
SN	223	172.958	433.333	2.84579	5.36212	1.34268	4.18848	41.8848	41.373	17.2958
SN	224	207.1	548.344	2.88514	6.17445	1.66693	4.55207	45.5207	48.1667	20.71
SN	225	117.25	329.167	1.92061	3.7361	0.949792	2.8704	28.704	40.6669	11.725
SN	226	148.208	425	2.39752	4.69728	1.14062	3.53815	35.3815	42.0258	14.8208
SN	227	209.164	379.917	3.13961	3.41936	0.845365	3.98498	39.8498	54.212	20.9164
SN	228	155	425	2.62291	4.79135	1.01427	3.63718	36.3718	42.7871	15.5
SN	229	155.25	395.219	2.22905	4.20536	1.03506	3.26411	32.6411	47.5642	15.525
SN	230	129.542	395.833	2.09544	4.00187	1.35737	3.45281	34.5281	38.1991	12.9542
SN	231	192.54	492.094	3.16932	5.02506	1.13768	4.307	43.07	45.7827	19.254
SN	232	151.005	417.5	2.31842	4.99953	1.07181	3.39023	33.9023	44.9948	15.1005
SN	233	118.2	286.667	2.02208	3.84205	0.88324	2.90532	29.0532	40.5799	11.82
SN	234	176.228	432.364	2.37471	4.15698	1.31309	3.68779	36.8779	50.4209	17.6228
SN	235	167.217	373.333	2.43469	4.65128	1.17133	3.60602	36.0602	47.4745	16.7217
SN	236	126.502	394.864	2.70062	3.89126	1.18022	3.88084	38.8084	34.3052	12.6502
SN	237	137.542	363.333	1.81698	3.88631	1.0199	2.83688	28.3688	48.756	13.7542
SN	238	90.3333	207.719	1.42917	2.37443	0.714809	2.14398	21.4398	41.8836	9.03333
SN	239	132.125	404.167	2.18719	4.55908	1.22361	3.41079	34.1079	38.6318	13.2125
SN	240	195.293	445.219	2.61148	4.90378	1.36323	3.97471	39.7471	52.8944	19.5293
SN	241	177.917	541.667	2.91689	5.39034	1.40012	4.31701	43.1701	40.526	17.7917
SN	242	110.167	354.167	1.80901	3.86968	1.00571	2.81472	28.1472	39.2407	11.0167
SN	243	148.919	395.219	2.31919	5.39337	1.27459	3.59378	35.9378	42.303	14.8919
SN	244	130.625	379.167	1.96403	3.47646	1.2498	3.21383	32.1383	40.7436	13.0625
SN	245	133	416.667	2.22216	4.78257	1.07423	3.29639	32.9639	40.8279	13.3
SN	246	137.208	416.667	1.99695	5.14745	1.37935	3.3763	33.763	40.5998	13.7208
SN	247	107	375	2.21073	4.11761	1.01764	3.22837	32.2837	35.6775	10.7
SN	248	160.33	366.667	2.26841	3.21052	1.21807	3.48648	34.8648	46.5873	16.033
SN	249	160.83	422.417	2.9585	5.5863	1.26013	4.21863	42.1863	38.6647	16.083
SN	250	150.042	419.167	2.17016	4.09247	1.50697	3.67714	36.7714	40.7947	15.0042
SN	251	178.421	475	2.52916	4.83526	1.32234	3.8515	38.515	51.0216	17.8421
SN	252	177.125	450	2.98647	5.7498	1.50585	4.49232	44.9232	40.2873	17.7125
SN	253	146.672	370.219	2.13912	4.99193	1.12285	3.26197	32.6197	45.6818	14.6672
SN	254	170.11	401.469	1.93841	4.16465	0.957259	2.89567	28.9567	63.1329	17.011
SN	255	206.173	389.507	2.79963	3.47728	1.18455	3.98418	39.8418	51.961	20.6173
SN	256	134.372	363.613	2.73233	3.69058	1.16187	3.8942	38.942	35.2604	13.4372
SN	257	170.079	566.167	2.90173	4.99701	1.57861	4.48034	44.8034	38.706	17.0079
SN	258	179.737	501.47	3.52178	4.9678	1.41924	4.94102	49.4102	37.6389	17.9737
SN	259	169.525	465	2.97187	5.45735	1.41229	4.38416	43.8416	38.7454	16.9525
SN	260	125.083	412.5	2.23835	4.29523	1.32611	3.56447	35.6447	35.3496	12.5083
SN	261	92.7379	257.72	1.97277	3.21638	0.717049	2.68982	26.8982	38.435	9.27379
SN	262	165.703	409.917	2.97501	3.28264	0.958968	3.93398	39.3398	42.9924	16.5703
SN	263	193.676	338.613	3.15933	3.73961	0.906043	4.06537	40.6537	53.3005	19.3676
SN	264	149.078	533.333	3.46626	6.11612	1.46399	4.93026	49.3026	30.7535	14.9078
SN	265	175.667	488.333	2.95234	4.46168	1.5801	4.53244	45.3244	39.1014	17.5667
SN	266	87.87	419.863	2.02844	5.58814	1.30352	3.33196	33.3196	26.9731	8.787
SN	267	183.083	479.167	3.01561	5.35184	1.1394	4.155	41.55	44.1629	18.3083
SN	268	152.745	457.363	3.30936	5.5726	1.27805	4.58741	45.8741	34.6653	15.2745
SN	269	205.319	522.363	2.60899	5.64267	1.10945	3.71844	37.1844	59.4562	20.5319
SN	270	211.524	573.81	3.72146	9.56829	1.60586	5.32732	53.2732	39.7653	21.1524
SN	271	149.93	527.72	2.94829	5.75383	1.68904	4.63733	46.3733	33.6047	14.993
SN	272	82.88	281.113	2.18505	3.71243	0.582044	2.7671	27.671	34.3637	8.288
SN	273	163.491	457.72	2.57641	4.7505	1.12592	3.70233	37.0233	44.4092	16.3491
SN	274	210.992	541.667	3.08538	5.83405	1.36462	4.45	44.5	48.6892	21.0992
SN	275	161.517	366.667	2.24412	3.53635	1.2671	3.51122	35.1122	50.0276	16.1517
SN	276	166.642	447.418	3.47671	5.43507	1.14326	4.61996	46.1996	36.9855	16.6642
SN	277	187.239	470.22	2.65261	4.86661	1.29277	3.94538	39.4538	49.9903	18.7239
SN	278	109.069	307.363	2.33346	3.39388	0.82503	3.15849	31.5849	36.186	10.9069
